# Quantitative Analysis of Coupled Carbon and Energy Metabolism for Lignin Carbon Utilization in *Pseudomonas putida*

**DOI:** 10.1101/2025.03.24.645021

**Authors:** Nanqing Zhou, Rebecca A. Wilkes, Xinyu Chen, Kelly P. Teitel, James A. Belgrave, Gregg T. Beckham, Allison Z. Werner, Yanbao Yu, Ludmilla Aristilde

## Abstract

Soil *Pseudomonas* species, which can thrive on lignin-derived phenolic compounds, are widely explored for biotechnology applications. Yet, there is limited understanding of how the native metabolism coordinates phenolic carbon processing with cofactor generation. Here, we achieve quantitative understanding of this metabolic balance through a multi-omics investigation of *Pseudomonas putida* KT2440 grown on four common phenolic substrates: ferulate, *p-*coumarate, vanillate, and 4-hydroxybenzoate. Relative to succinate as a non-aromatic reference, proteomics data reveal >140-fold increase in proteins for transport and initial catabolism of each phenolic substrate, but metabolomics profiling reveals that bottleneck nodes in initial phenolic compound catabolism maintain more favorable cellular energy state. Up to 30-fold increase in pyruvate carboxylase and glyoxylate shunt proteins implies a metabolic remodeling confirmed by kinetic ^13^C-metabolomics. Quantitative analysis by ^13^C-fluxomics demonstrates coupling of this remodeling with cofactor production. Specifically, anaplerotic carbon recycling via pyruvate carboxylase promotes fluxes in the tricarboxylic acid cycle to provide 50-60% NADPH yield and 60-80% NADH yield, resulting in 2-fold higher ATP yield than for succinate metabolism; the glyoxylate shunt sustains cataplerotic flux through malic enzyme for the remaining NADPH yield. The quantitative blueprint elucidated here explains deficient versus sufficient cofactor rebalancing during manipulations of key metabolic nodes in lignin valorization.
