## Supplemental Dataset 3 for "Quantitative Analysis of Coupled Carbon and Energy Metabolism for Lignin Carbon Utilization in *Pseudomonas putida*"

ID	EUQATION	VALUE	LB	UB	STDERR		SSR	Expected SSR range		ID	EUQATION	VALUE	LB	UB	STDERR		SSR	Expected SSR range	ID	EUQATION	VALUE	LB	UB	STDERR		SSR	Expected SSR range	ID	EUQATION	VALUE	LB	UB	STDERR		SSR	Expected SSR range	ID	EUQATION	VALUE	LB	UB	STDERR		SSR	Expected SSR range
R1	Suc.ex -> Suc	100.0	100.0	100.0	0.0		190.2	129.1-210.3		R1	Fer.ex -> Fer	100.0	100.0	100.0	0.0		190.4	139.4-212.4	R1	Cou.ex -> Cou	100.0	100.0	100.0	0.0		SSR: 163.1	142.1-215.7	R1	Van.ex -> Van	100.0	100.0	100.0	0.0		SSR:172.6	140.3-213.5	R1	4HB.ex -> 4HB	100.0	100.0	100.0	0.0		SSR: 154.5	141.2-214.6
R2	Suc <-> Fum + UQH2	114.8	114.5	117.7	0.8					R2	Fer -> Vani + AcCoA	100.0	100.0	100.0	0.0				R2	Cou + ATP -> 4HBA + AcCoA	100.0	100.0	100.0	0.0				R2	Van + NADH + O2 -> PCA + HCHO	100.0	100.0	100.0	0.0				R2	4HB + NADPH + O2 -> PCA	100.0	100.0	100.0	0.0
R3	Fum <-> Mal	115.9	115.7	118.8	0.8					R3	Vani -> Van + NADH	100.0	100.0	100.0	0.0				R3	4HBA -> 4HB + NADH	100.0	100.0	100.0	0.0				R3	PCA + O2 -> BKA + CO2	100.0	100.0	100.0	0.0				R3	PCA + O2 -> BKA + CO2	92.4	92.4	92.4	0.0
R4	Mal <-> OAA + UQH2	31.4	5.6	39.8	8.7					R4	Van + NADH -> PCA + HCHO	100.0	100.0	100.0	0.0				R4	4HB + NADPH + O2 -> PCA	100.0	100.0	100.0	0.0				R4	BKA -> AcCoA + Suc	100.0	100.0	100.0	0.0				R4	BKA -> AcCoA + Suc	92.4	92.4	92.4	0.0
R5	OAA + AcCoA -> Cit	23.8	23.6	26.7	0.8					R5	PCA + O2 -> BKA + CO2	100.0	100.0	100.0	0.0				R5	PCA + O2 -> BKA + CO2	100.0	100.0	100.0	0.0				R5	Suc <-> Fum + UQH2	216.0	215.8	223.4	2.0				R5	Suc <-> Fum + UQH2	204.3	204.3	210.7	1.6
R6	Cit <-> ICit	23.8	23.6	26.7	0.8					R6	BKA -> AcCoA + Suc	100.0	100.0	100.0	0.0				R6	BKA -> AcCoA + Suc	100.0	100.0	100.0	0.0				R6	Fum <-> Mal	219.1	218.9	226.5	1.9				R6	Fum <-> Mal	207.0	207.0	213.4	1.6
R7	ICit -> AKG + CO2 + NADPH	23.8	19.1	26.5	1.9					R7	Suc <-> Fum + UQH2	257.1	253.1	266.2	3.3				R7	Suc <-> Fum + UQH2	308.9	308.7	317.0	2.1				R7	Mal <-> OAA + UQH2	91.8	77.4	123.9	11.9				R7	Mal <-> OAA + UQH2	92.8	87.0	112.4	6.5
R8	AKG -> 0.5*SucCoA + 0.5*SucCoA + CO2 + NADH	15.5	10.8	18.2	1.9					R8	Fum <-> Mal	260.5	257.5	270.6	3.3				R8	Fum <-> Mal	310.3	310.1	318.3	2.1				R8	OAA + AcCoA -> Cit	124.3	124.1	131.7	1.9				R8	OAA + AcCoA -> Cit	119.1	119.1	125.5	1.6
R9	SucCoA -> Suc + ATP	13.7	9.0	16.4	1.9					R9	Mal <-> OAA + UQH2	88.4	70.0	114.6	11.4				R9	Mal <-> OAA + UQH2	155.5	142.5	190.3	12.2				R9	Cit <-> ICit	124.3	124.1	131.7	1.9				R9	Cit <-> ICit	119.1	119.1	125.5	1.6
R10	ICit -> 0.5*Glyox + 0.5*Glyox + 0.5*Suc + 0.5*Suc	0.0	0.0	4.9	1.2					R10	OAA + AcCoA -> Cit	171.6	167.7	180.7	3.3				R10	OAA + AcCoA -> Cit	217.9	217.7	225.9	2.1				R10	ICit -> AKG + CO2 + NADPH	115.0	110.4	127.7	4.4				R10	ICit -> AKG + CO2 + NADPH	116.6	113.5	125.0	2.9
R11	Glyox + AcCoA -> Mal	0.0	0.0	4.9	1.2					R11	Cit <-> ICit	171.6	167.7	180.7	3.3				R11	Cit <-> ICit	217.9	217.7	226.0	2.1				R11	AKG -> 0.5*SucCoA + 0.5*SucCoA + CO2 + NADH	107.5	102.9	120.2	4.4				R11	AKG -> 0.5*SucCoA + 0.5*SucCoA + CO2 + NADH	110.0	107.0	118.5	2.9
R13	Pyr + CO2 + ATP -> OAA	5.3	5.0	5.7	0.2					R12	ICit -> AKG + CO2 + NADPH	137.9	119.1	154.5	9.0				R12	ICit -> AKG + CO2 + NADPH	195.3	188.3	209.1	5.3				R12	SucCoA -> Suc + ATP	105.6	100.9	118.2	4.4				R12	SucCoA -> Suc + ATP	108.4	105.3	116.8	2.9
R14	OAA -> Pyr + CO2	0.0	0.0	0.0	0.0					R13	AKG -> 0.5*SucCoA + 0.5*SucCoA + CO2 + NADH	124.8	106.0	141.4	9.0				R13	AKG -> 0.5*SucCoA + 0.5*SucCoA + CO2 + NADH	187.2	180.1	200.9	5.3				R13	ICit -> 0.5*Glyox + 0.5*Glyox + 0.5*Suc + 0.5*Suc	9.3	2.6	14.1	2.9				R13	ICit -> 0.5*Glyox + 0.5*Glyox + 0.5*Suc + 0.5*Suc	2.5	0.0	5.7	1.4
R15	Mal <-> Pyr + CO2 + NADPH	83.5	78.1	110.3	8.2					R14	SucCoA -> Suc + ATP	121.4	102.6	138.0	9.0				R14	SucCoA -> Suc + ATP	185.1	178.0	198.8	5.3				R14	Glyox + AcCoA -> Mal	9.3	2.6	14.1	2.9				R14	Glyox + AcCoA -> Mal	2.5	0.0	5.7	1.4
R16	Pyr -> AcCoA + CO2 + NADH	45.5	42.7	50.1	1.9					R15	ICit -> 0.5*Glyox + 0.5*Glyox + 0.5*Suc + 0.5*Suc	33.6	20.5	50.9	7.8				R15	ICit -> 0.5*Glyox + 0.5*Glyox + 0.5*Suc + 0.5*Suc	22.6	13.4	30.0	4.3				R15	Pyr + CO2 + ATP -> OAA	40.4	23.8	56.6	8.4				R15	Pyr + CO2 + ATP -> OAA	36.2	34.7	40.7	1.5
R17	PEP <-> Pyr + ATP	-20.5	-46.8	-17.8	7.4					R16	Glyox + AcCoA -> Mal	33.6	20.5	50.9	7.8				R16	Glyox + AcCoA -> Mal	22.6	13.4	30.0	4.3				R16	OAA -> Pyr + CO2	0.0	0.0	0.0	0.0				R16	OAA -> Pyr + CO2	0.0	0.0	0.0	0.0
R18	PEP <-> 3PG	15.5	12.6	15.6	0.8					R18	Pyr + CO2 + ATP -> OAA	104.4	0.0	119.6	30.5				R17	Pyr + CO2 + ATP -> OAA	70.2	49.5	85.3	9.1				R17	Mal <-> Pyr + CO2 + NADPH	136.5	107.5	151.6	11.2				R17	Mal <-> Pyr + CO2 + NADPH	116.7	100.6	122.9	5.7
R19	3PG + ATP + NADPH <-> GAP	8.5	8.5	8.5	0.0					R19	OAA -> Pyr + CO2	0.0	0.0	0.1	0.0				R18	OAA -> Pyr + CO2	0.0	0.0	0.0	0.0				R18	Pyr -> AcCoA + CO2 +NADH	56.3	43.7	60.9	4.4				R18	Pyr -> AcCoA + CO2 + NADH	49.0	40.6	52.1	2.9
R20	GAP <-> DHAP	3.1	3.1	3.1	0.0					R20	Mal <-> Pyr + CO2 + NADPH	206.2	88.8	232.0	36.5				R19	Mal <-> Pyr + CO2 + NADPH	176.4	148.1	194.1	11.7				R19	PEP <-> Pyr + ATP	-21.5	-21.5	-14.1	1.9				R19	PEP <-> Pyr + ATP	-18.6	3.0	-18.6	-5.5
R21	DHAP + GAP <-> FBP	3.1	3.1	3.1	0.0					R21	Pyr -> AcCoA + CO2 + NADH	37.4	21.0	56.0	8.9				R20	Pyr -> AcCoA + CO2 + NADH	65.2	51.5	72.3	5.3				R20	PEP <-> 3PG	16.3	8.9	16.3	1.9				R20	PEP <-> 3PG	14.1	3.0	7.8	1.2
R22	FBP <-> F6P	3.1	3.1	3.1	0.0					R22	PEP <-> Pyr + ATP	-33.7	-37.5	-24.6	3.3				R21	PEP <-> Pyr + ATP	-23.3	-23.3	-15.3	2.1				R21	3PG + ATP + NADPH <-> GAP	8.9	8.9	9.0	0.0				R21	3PG + ATP + NADPH <-> GAP	7.8	0.0	7.8	2.0
R23	F6P <-> G6P	1.1	1.1	1.1	0.0					R23	PEP <-> 3PG	24.7	15.6	28.5	3.3				R22	PEP <-> 3PG	17.7	9.7	17.7	2.0				R22	GAP <-> DHAP	3.3	3.3	3.3	0.0				R22	GAP <-> DHAP	2.9	0.0	2.9	0.7
R24	S7P + GAP <-> E4P + F6P	0.4	0.4	0.4	0.0					R24	3PG + ATP + NADPH <-> GAP	15.6	15.6	15.6	0.0				R23	3PG + ATP + NADPH <-> GAP	9.7	9.7	9.7	0.0				R23	DHAP + GAP <-> FBP	3.3	3.3	3.3	0.0				R23	DHAP + GAP <-> FBP	2.9	0.0	2.9	0.7
R25	R5P + X5P <-> S7P + GAP	0.4	0.4	0.4	0.0					R25	GAP <-> DHAP	5.7	5.7	5.8	0.0				R24	GAP <-> DHAP	3.6	3.6	3.6	0.0				R24	FBP <-> F6P	3.3	3.3	3.3	0.0				R24	FBP <-> F6P	2.9	0.0	2.9	0.7
R26	E4P + X5P <-> F6P + GAP	-2.1	-2.1	-2.1	0.0					R26	DHAP + GAP <-> FBP	5.7	5.7	5.8	0.0				R25	DHAP + GAP <-> FBP	3.6	3.6	3.6	0.0				R25	F6P <-> G6P	1.1	1.1	1.1	0.0				R25	F6P <-> G6P	1.0	0.0	1.0	0.2
R27	X5P <-> R5P	1.7	1.6	1.7	0.0					R27	FBP <-> F6P	5.7	5.7	5.8	0.0				R26	FBP <-> F6P	3.6	3.6	3.6	0.0				R26	S7P + GAP <-> E4P + F6P	0.4	0.4	0.4	0.0				R26	S7P + GAP <-> E4P + F6P	0.4	0.0	0.4	0.1
R28	Fum -> Fum.ex	1.8	1.8	1.8	0.0					R28	F6P <-> G6P	2.0	2.0	2.0	0.0				R27	F6P <-> G6P	1.2	1.2	1.2	0.0				R27	R5P + X5P <-> S7P + GAP	0.4	0.4	0.4	0.0				R27	R5P + X5P <-> S7P + GAP	0.4	0.0	0.4	0.1
R29	Mal -> Mal.ex	1.0	1.0	1.0	0.0					R29	S7P + GAP <-> E4P + F6P	0.7	0.7	0.8	0.0				R28	S7P + GAP <-> E4P + F6P	0.5	0.5	0.5	0.0				R28	E4P + X5P <-> F6P + GAP	-2.2	-2.2	-2.2	0.0				R28	E4P + X5P <-> F6P + GAP	-1.9	0.0	-1.9	-0.5
R30	OAA -> OAA.ex	0.1	0.1	0.1	0.0					R30	R5P + X5P <-> S7P + GAP	0.7	0.7	0.8	0.0				R29	R5P + X5P <-> S7P + GAP	0.5	0.5	0.5	0.0				R29	X5P <-> R5P	1.7	1.7	1.7	0.0				R29	X5P <-> R5P	1.5	0.0	1.5	0.4
R31	AKG -> AKG.ex	1.1	1.1	1.1	0.0					R31	E4P + X5P <-> F6P + GAP	-3.8	-3.8	-3.8	0.0				R30	E4P + X5P <-> F6P + GAP	-2.3	-2.4	-2.3	0.0				R30	NADH <-> NADPH	-1.3	-10.0	5.1	3.9				R30	PCA -> PCA.ex	7.6	7.6	7.6	0.0
R32	Pyr -> Pyr.ex	0.1	0.1	0.1	0.0					R32	X5P <-> R5P	3.0	3.0	3.0	0.0				R31	X5P <-> R5P	1.9	1.9	1.9	0.0				R31	CO2 <-> CO2.ex	586.5	585.9	587.2	0.3				R31	NADH <-> NADPH	158.0	157.9	168.1	2.6
R33	NADH <-> NADPH	57.0	49.9	60.0	2.6					R33	NADH <-> NADPH	2.9	2.8	2.9	0.0				R32	NADH <-> NADPH	311.2	310.9	327.1	4.1				R33	ATP -> ATP.maintenance	1153.6	1080.2	1202.6	31.2				R32	CO2 -> CO2.ex	461.5	461.4	554.1	23.6
R34	CO2 -> CO2.ex	179.2	178.5	224.0	11.6					R34	CO2 -> CO2.ex	627.1	626.4	627.7	0.3				R33	CO2 -> CO2.ex	668.5	667.8	669.2	0.3				R34	NADPH -> NADPH.maintenance	164.9	143.4	196.2	13.5				R34	ATP -> ATP.maintenance	421.2	416.5	453.9	9.6
R35	ATP -> ATP.maintenance	55.7	44.3	65.3	5.4					R35	ATP -> ATP.maintenance	1158.4	1136.4	1672.5	136.8				R34	ATP -> ATP.maintenance	746.5	715.7	880.3	42.0				R35	NADH + O2 -> 3*ATP	272.4	272.4	272.4	0.0				R35	NADPH -> NADPH.maintenance	201.7	181.4	201.8	5.2
R36	NADPH -> NADPH.maintenance	102.4	80.9	105.2	6.2					R36	NADPH -> NADPH.maintenance	224.9	0.0	225.8	57.6				R35	NADPH -> NADPH.maintenance	477.1	433.3	487.7	13.9				R36	UQH2 + O2 -> 2*ATP	319.8	288.5	341.4	13.5				R36	NADH + O2 -> 3*ATP	0.0	0.0	0.0	0.0
R37	NADH + O2 -> 3*ATP	2.8	0.0	10.4	2.7					R37	NADH + O2 -> 3*ATP	357.1	356.8	383.0	6.7				R36	NADH + O2 -> 3*ATP	49.5	49.5	49.5	0.0				R37	O2.ext -> O2	992.2	960.8	1013.8	13.5				R37	UQH2 + O2 -> 2*ATP	330.2	330.2	350.5	5.2
R38	UQH2 + O2 -> 2*ATP	146.1	145.5	160.6	3.8					R38	UQH2 + O2 -> 2*ATP	344.2	343.2	566.0	56.9				R37	UQH2 + O2 -> 2*ATP	493.1	482.6	536.1	13.7				R38	AKG + NADPH + NH3 -> Glu	45.2	40.9	48.4	1.9				R38	O2.ext -> O2	522.6	522.6	542.9	5.2
R39	O2.ext -> O2	148.9	146.1	170.5	6.2					R39	O2.ext -> O2	1001.3	1000.8	1226.1	57.5				R38	O2.ext -> O2	742.6	732.1	785.6	13.7				R39	Glu + ATP + NH3 -> Gln	5.2	5.2	5.3	0.0				R39	AKG + NADPH + NH3 -> Glu	1.6	0.0	13.5	3.4
R40	AKG + NADPH + NH3 -> Glu	16.2	0.0	40.2	10.3					R40	AKG + NADPH + NH3 -> Glu	71.7	0.0	84.6	21.6				R39	AKG + NADPH + NH3 -> Glu	0.0	0.0	20.9	5.3				R40	Gln + AKG + NADPH -> Glu + Glu	0.0	0.0	0.1	0.0				R40	Glu + ATP + NH3 -> Gln	38.5	27.5	43.5	4.1
R41	Glu + ATP + NH3 -> Gln	27.8	4.9	47.2	10.8					R41	Glu + ATP + NH3 -> Gln	9.1	9.1	86.2	19.7				R40	Glu + ATP + NH3 -> Gln	50.1	29.8	58.1	7.2				R41	Glu + ATP + 2*NADPH -> Pro	1.7	1.7	1.7	0.0				R41	Gln + AKG + NADPH -> Glu + Glu	34.0	23.0	39.0	4.1
R42	Gln + AKG + NADPH -> Glu + Glu	22.9	0.0	42.2	10.8					R42	Gln + AKG + NADPH -> Glu + Glu	0.0	0.0	77.1	19.7				R41	Gln + AKG + NADPH -> Glu + Glu	44.5	24.2	52.5	7.2				R42	Glu + CO2 + Gln + Asp + AcCoA + 5*ATP + NADPH -> Arg + AKG + Fum + Ac	2.3	2.3	2.3	0.0				R42	Glu + ATP + 2*NADPH -> Pro	1.5	1.5	1.5	0.0
R43	Glu + ATP + 2*NADPH -> Pro	1.6	1.6	1.6	0.0					R43	Glu + ATP + 2*NADPH -> Pro	3.0	2.9	3.0	0.0				R42	Glu + ATP + 2*NADPH -> Pro	1.8	1.8	1.8	0.0				R43	OAA + Glu -> Asp + AKG	16.3	7.9	22.6	3.8				R43	Glu + CO2 + Gln + Asp + AcCoA + 5*ATP + NADPH -> Arg + AKG + Fum + Ac	2.0	2.0	2.0	0.0
R44	Glu + CO2 + Gln + Asp + AcCoA + 5*ATP + NADPH -> Arg + AKG + Fum + Ac	2.2	2.2	2.2	0.0					R44	Glu + CO2 + Gln + Asp + AcCoA + 5*ATP + NADPH -> Arg + AKG + Fum + Ac	4.0	4.0	4.0	0.0				R43	Glu + CO2 + Gln + Asp + AcCoA + 5*ATP + NADPH -> Arg + AKG + Fum + Ac	2.5	2.5	2.5	0.0				R44	Asp + 2*ATP + NH3 -> Asn	1.0	1.0	1.0	0.0				R44	OAA + Glu -> Asp + AKG	6.8	6.8	17.0	2.6
R45	OAA + Glu -> Asp + AKG	7.5	7.5	14.7	1.8					R45	OAA + Glu -> Asp + AKG	13.7	13.7	39.5	6.6				R44	OAA + Glu -> Asp + AKG	8.5	8.5	24.5	4.1				R45	Pyr + Glu -> Ala + AKG	3.8	3.8	3.9	0.0				R45	Asp + 2*ATP + NH3 -> Asn	0.9	0.9	0.9	0.0
R46	Asp + 2*ATP + NH3 -> Asn	1.0	1.0	1.0	0.0					R46	Asp + 2*ATP + NH3 -> Asn	1.8	1.8	1.8	0.0				R45	Asp + 2*ATP + NH3 -> Asn	1.1	1.1	1.1	0.0				R46	3PG + Glu -> Ser + AKG + NADH	3.1	0.0	7.4	1.9				R46	Pyr + Glu -> Ala + AKG	3.3	3.3	3.3	0.0
R47	Pyr + Glu -> Ala + AKG	3.7	3.7	3.7	0.0					R47	Pyr + Glu -> Ala + AKG	6.7	6.7	6.7	0.0				R46	Pyr + Glu -> Ala + AKG	4.2	4.2	4.2	0.0				R47	Ser <-> Gly + MEETHF	-0.4	-3.6	3.8	1.9				R47	3PG + Glu -> Ser + AKG + NADH	6.4	1.3	6.4	1.3
R48	3PG + Glu -> Ser + AKG + NADH	7.0	3.4	7.0	0.9					R48	3PG + Glu -> Ser + AKG + NADH	12.9	0.0	12.9	3.3				R47	3PG + Glu -> Ser + AKG + NADH	8.0	0.0	8.0	2.0				R48	Gly <-> CO2 + MEETHF + NADH + NH3	2.0	-2.2	5.2	1.9				R48	Ser <-> Gly + MEETHF	3.3	-1.8	3.3	1.3
R49	Ser <-> Gly + MEETHF	3.6	0.0	3.6	0.9					R49	Ser <-> Gly + MEETHF	6.6	-6.2	6.6	3.3				R48	Ser <-> Gly + MEETHF	4.1	-3.9	4.1	2.0				R49	Thr <-> Gly + AcCoA + NADH	5.2	-3.2	11.5	3.8				R49	Gly <-> CO2 + MEETHF + NADH + NH3	-1.9	-1.9	3.2	1.3
R50	Gly <-> CO2 + MEETHF + NADH + NH3	-2.1	-2.1	1.5	0.9					R50	Gly <-> CO2 + MEETHF + NADH + NH3	-3.8	-3.8	9.0	3.3				R49	Gly <-> CO2 + MEETHF + NADH + NH3	-2.4	-2.4	5.6	2.0				R50	Ser + AcCoA + 3*ATP + 4*NADPH + SO4 -> Cys + Ac	1.1	1.1	1.1	0.0				R50	Thr <-> Gly + AcCoA + NADH	-2.8	-2.8	7.4	2.6
R51	Thr <-> Gly + AcCoA + NADH	-3.1	-3.1	4.1	1.8					R51	Thr <-> Gly + AcCoA + NADH	-5.6	-5.6	20.1	6.6				R50	Thr <-> Gly + AcCoA + NADH	-3.5	-3.5	12.5	4.1				R51	Asp + Pyr + Glu + SucCoA + ATP + 2*NADPH -> LLDAP + AKG + Suc	1.2	1.2	1.2	0.0				R51	Ser + AcCoA + 3*ATP + 4*NADPH + SO4 -> Cys + Ac	1.0	1.0	1.0	0.0
R52	Ser + AcCoA + 3*ATP + 4*NADPH + SO4 -> Cys + Ac	1.1	1.1	1.1	0.0					R52	Ser + AcCoA + 3*ATP + 4*NADPH + SO4 -> Cys + Ac	2.0	2.0	2.0	0.0				R51	Ser + AcCoA + 3*ATP + 4*NADPH + SO4 -> Cys + Ac	1.2	1.2	1.2	0.0				R52	LLDAP -> Lys + CO2	1.2	1.2	1.2	0.0				R52	Asp + Pyr + Glu + SucCoA + ATP + 2*NADPH -> LLDAP + AKG + Suc	1.0	1.0	1.0	0.0
R53	Asp + Pyr + Glu + SucCoA + ATP + 2*NADPH -> LLDAP + AKG + Suc	1.1	1.1	1.1	0.0					R53	Asp + Pyr + Glu + SucCoA + ATP + 2*NADPH -> LLDAP + AKG + Suc	2.0	2.0	2.0	0.0				R52	Asp + Pyr + Glu + SucCoA + ATP + 2*NADPH -> LLDAP + AKG + Suc	1.3	1.3	1.3	0.0				R53	Asp + 2*ATP + 2*NADPH -> Thr	8.4	0.0	14.7	3.8				R53	LLDAP -> Lys + CO2	1.0	1.0	1.0	0.0
R54	LLDAP -> Lys + CO2	1.1	1.1	1.1	0.0					R54	LLDAP -> Lys + CO2	2.0	2.0	2.0	0.0				R53	LLDAP -> Lys + CO2	1.3	1.3	1.3	0.0				R54	Asp + METHF + Cys + SucCoA + ATP + 2*NADPH -> Met + Pyr + Suc_int + NH3	0.8	0.8	0.8	0.0				R54	Asp + 2*ATP + 2*NADPH -> Thr	0.0	0.0	10.1	2.6
R55	Asp + 2*ATP + 2*NADPH -> Thr	0.0	0.0	7.2	1.8					R55	Asp + 2*ATP + 2*NADPH -> Thr	0.0	0.0	25.7	6.6				R54	Asp + 2*ATP + 2*NADPH -> Thr	0.0	0.0	16.0	4.1				R55	Pyr + Pyr + Glu + NADPH -> Val + CO2 + AKG	2.5	2.5	2.5	0.0				R55	Asp + METHF + Cys + SucCoA + ATP + 2*NADPH -> Met + Pyr + Suc_int + NH3	0.7	0.7	0.7	0.0
R56	Asp + METHF + Cys + SucCoA + ATP + 2*NADPH -> Met + Pyr + Suc_int + NH3	0.7	0.7	0.7	0.0					R56	Asp + METHF + Cys + SucCoA + ATP + 2*NADPH -> Met + Pyr + Suc_int + NH3	1.4	1.4	1.4	0.0				R55	Asp + METHF + Cys + SucCoA + ATP + 2*NADPH -> Met + Pyr + Suc_int + NH3	0.9	0.8	0.9	0.0				R56	AcCoA + Pyr + Pyr + Glu + NADPH -> Leu + CO2 + CO2 + AKG + NADH	4.0	4.0	4.0	0.0				R56	Pyr + Pyr + Glu + NADPH -> Val + CO2 + AKG	2.2	2.2	2.2	0.0
R57	Pyr + Pyr + Glu + NADPH -> Val + CO2 + AKG	2.4	2.4	2.4	0.0					R57	Pyr + Pyr + Glu + NADPH -> Val + CO2 + AKG	4.4	4.4	4.4	0.0				R56	Pyr + Pyr + Glu + NADPH -> Val + CO2 + AKG	2.7	2.7	2.7	0.0				R57	Thr + Pyr + Glu + NADPH -> Ile + CO2 + AKG + NH3	1.6	1.6	1.6	0.0				R57	AcCoA + Pyr + Pyr + Glu + NADPH -> Leu + CO2 + CO2 + AKG + NADH	3.5	3.5	3.5	0.0
R58	AcCoA + Pyr + Pyr + Glu + NADPH -> Leu + CO2 + CO2 + AKG + NADH	3.8	3.8	3.9	0.0					R58	AcCoA + Pyr + Pyr + Glu + NADPH -> Leu + CO2 + CO2 + AKG + NADH	7.1	7.0	7.1	0.0				R57	AcCoA + Pyr + Pyr + Glu + NADPH -> Leu + CO2 + CO2 + AKG + NADH	4.4	4.4	4.4	0.0				R58	PEP + PEP + E4P + Glu + ATP + NADPH -> Phe + CO2 + AKG	1.2	1.2	1.2	0.0				R58	Thr + Pyr + Glu + NADPH -> Ile + CO2 + AKG + NH3	1.4	1.4	1.4	0.0
R59	Thr + Pyr + Glu + NADPH -> Ile + CO2 + AKG + NH3	1.5	1.5	1.5	0.0					R59	Thr + Pyr + Glu + NADPH -> Ile + CO2 + AKG + NH3	2.7	2.7	2.7	0.0				R58	Thr + Pyr + Glu + NADPH -> Ile + CO2 + AKG + NH3	1.7	1.7	1.7	0.0				R59	PEP + PEP + E4P + Glu + ATP + NADPH -> Tyr + CO2 + AKG + NADH	0.9	0.9	0.9	0.0				R59	PEP + PEP + E4P + Glu + ATP + NADPH -> Phe + CO2 + AKG	1.1	1.1	1.1	0.0
R60	PEP + PEP + E4P + Glu + ATP + NADPH -> Phe + CO2 + AKG	1.2	1.2	1.2	0.0					R60	PEP + PEP + E4P + Glu + ATP + NADPH -> Phe + CO2 + AKG	2.1	2.1	2.1	0.0				R59	PEP + PEP + E4P + Glu + ATP + NADPH -> Phe + CO2 + AKG	1.3	1.3	1.3	0.0				R60	Ser + R5P + PEP + E4P + PEP + Gln + 3*ATP + NADPH -> Trp + CO2 + GAP + Pyr + Glu	0.5	0.5	0.5	0.0				R60	PEP + PEP + E4P + Glu + ATP + NADPH -> Tyr + CO2 + AKG + NADH	0.8	0.8	0.8	0.0
R61	PEP + PEP + E4P + Glu + ATP + NADPH -> Tyr + CO2 + AKG + NADH	0.8	0.8	0.8	0.0					R61	PEP + PEP + E4P + Glu + ATP + NADPH -> Tyr + CO2 + AKG + NADH	1.5	1.5	1.5	0.0				R60	PEP + PEP + E4P + Glu + ATP + NADPH -> Tyr + CO2 + AKG + NADH	0.9	0.9	0.9	0.0				R61	R5P + FTHF + Gln + Asp + 5*ATP -> His + AKG + Fum + 2*NADH	0.8	0.8	0.8	0.0				R61	Ser + R5P + PEP + E4P + PEP + Gln + 3*ATP + NADPH -> Trp + CO2 + GAP + Pyr + Glu	0.4	0.4	0.4	0.0
R62	Ser + R5P + PEP + E4P + PEP + Gln + 3*ATP + NADPH -> Trp + CO2 + GAP + Pyr + Glu	0.5	0.5	0.5	0.0					R62	Ser + R5P + PEP + E4P + PEP + Gln + 3*ATP + NADPH -> Trp + CO2 + GAP + Pyr + Glu	0.9	0.9	0.9	0.0				R61	Ser + R5P + PEP + E4P + PEP + Gln + 3*ATP + NADPH -> Trp + CO2 + GAP + Pyr + Glu	0.5	0.5	0.5	0.0				R62	MEETHF + NADH -> METHF	0.8	0.8	0.8	0.0				R62	R5P + FTHF + Gln + Asp + 5*ATP -> His + AKG + Fum + 2*NADH	0.7	0.7	0.7	0.0
R63	R5P + FTHF + Gln + Asp + 5*ATP -> His + AKG + Fum + 2*NADH	0.8	0.8	0.8	0.0					R63	R5P + FTHF + Gln + Asp + 5*ATP -> His + AKG + Fum + 2*NADH	1.4	1.4	1.4	0.0				R62	R5P + FTHF + Gln + Asp + 5*ATP -> His + AKG + Fum + 2*NADH	0.9	0.9	0.9	0.0				R63	MEETHF -> FTHF + NADPH	0.8	0.8	0.8	0.0				R63	MEETHF + NADH -> METHF	0.7	0.7	0.7	0.0
R64	MEETHF + NADH -> METHF	0.7	0.7	0.7	0.0					R64	MEETHF + NADH -> METHF	1.4	1.4	1.4	0.0				R63	MEETHF + NADH -> METHF	0.9	0.8	0.9	0.0				R64	NH3.ext -> NH3	47.1	46.9	47.2	0.1				R64	MEETHF -> FTHF + NADPH	0.7	0.7	0.7	0.0
R65	MEETHF -> FTHF + NADPH	0.8	0.8	0.8	0.0					R65	MEETHF -> FTHF + NADPH	1.4	1.4	1.4	0.0				R64	MEETHF -> FTHF + NADPH	0.9	0.9	0.9	0.0				R65	SO4.ext -> SO4	1.1	1.1	1.1	0.0				R65	NH3.ext -> NH3	40.9	40.9	40.9	0.0
R66	NH3.ext -> NH3	44.9	44.7	45.0	0.1					R66	NH3.ext -> NH3	82.3	82.1	82.4	0.1				R65	NH3.ext -> NH3	51.1	50.9	51.2	0.1				R66	0.174*G6P + 0.068*F6P + 0.107*GAP + 1.882*AcCoA + 0.431*Gly + 0.263*Pro + 0.598*Ala + 0.389*Val + 0.628*Leu + 0.244*Ile + 0.122*Met + 0.055*Cys + 0.191*Phe + 0.135*Tyr + 0.077*Trp + 0.126*His + 0.18*Lys + 0.354*Arg + 0.251*Gln + 0.158*Asn + 0.301*Glu + 0.284*Asp + 0.301*Ser + 0.256*Thr + 46.75*ATP -> bio	6.4	6.4	6.4	0.0				R66	SO4.ext -> SO4	1.0	1.0	1.0	0.0
R67	SO4.ext -> SO4	1.1	1.1	1.1	0.0					R67	SO4.ext -> SO4	2.0	2.0	2.0	0.0				R66	SO4.ext -> SO4	1.2	1.2	1.2	0.0				R67	HCHO + O2 -> HCOOH + NADH	100.0	100.0	100.0	0.0				R67	0.174*G6P + 0.068*F6P + 0.107*GAP + 1.882*AcCoA + 0.431*Gly + 0.263*Pro + 0.598*Ala + 0.389*Val + 0.628*Leu + 0.244*Ile + 0.122*Met + 0.055*Cys + 0.191*Phe + 0.135*Tyr + 0.077*Trp + 0.126*His + 0.18*Lys + 0.354*Arg + 0.251*Gln + 0.158*Asn + 0.301*Glu + 0.284*Asp + 0.301*Ser + 0.256*Thr + 46.75*ATP -> bio	5.6	5.6	5.6	0.0
R68	0.174*G6P + 0.068*F6P + 0.107*GAP + 1.882*AcCoA + 0.431*Gly + 0.263*Pro + 0.598*Ala + 0.389*Val + 0.628*Leu + 0.244*Ile + 0.122*Met + 0.055*Cys + 0.191*Phe + 0.135*Tyr + 0.077*Trp + 0.126*His + 0.18*Lys + 0.354*Arg + 0.251*Gln + 0.158*Asn + 0.301*Glu + 0.284*Asp + 0.301*Ser + 0.256*Thr + 46.75*ATP -> bio	6.1	6.1	6.1	0.0					R68	0.174*G6P + 0.068*F6P + 0.107*GAP + 1.882*AcCoA + 0.431*Gly + 0.263*Pro + 0.598*Ala + 0.389*Val + 0.628*Leu + 0.244*Ile + 0.122*Met + 0.055*Cys + 0.191*Phe + 0.135*Tyr + 0.077*Trp + 0.126*His + 0.18*Lys + 0.354*Arg + 0.251*Gln + 0.158*Asn + 0.301*Glu + 0.284*Asp + 0.301*Ser + 0.256*Thr + 46.75*ATP -> bio	11.2	11.2	11.2	0.0				R67	0.174*G6P + 0.068*F6P + 0.107*GAP + 1.882*AcCoA + 0.431*Gly + 0.263*Pro + 0.598*Ala + 0.389*Val + 0.628*Leu + 0.244*Ile + 0.122*Met + 0.055*Cys + 0.191*Phe + 0.135*Tyr + 0.077*Trp + 0.126*His + 0.18*Lys + 0.354*Arg + 0.251*Gln + 0.158*Asn + 0.301*Glu + 0.284*Asp + 0.301*Ser + 0.256*Thr + 46.75*ATP -> bio	7.0	7.0	7.0	0.0				R68	HCHO + O2 -> HCOOH + NADH	100.0	100.0	100.0	0.0
										R69	HCHO + O2 -> HCOOH + NADH	100.0	100.0	100.0	0.0													R69	HCOOH + O2 -> CO2 + NADH	100.0	100.0	100.0	0.0
										R70	HCOOH + O2 -> CO2 + NADH	100.0	100.0	100.0	0.0
