## Supplemental Dataset 4 for "Quantitative Analysis of Coupled Carbon and Energy Metabolism for Lignin Carbon Utilization in *Pseudomonas putida*"

Metabolic reactions	SUC		FER		COU		VAN		4HB
	MFA	FBA	MFA	FBA	MFA	FBA	MFA	FBA	MFA	FBA
Fer.ex -> Fer	--	--	100.0	100.0	--	--	--	--	--	--
Cou.ex -> Cou	--	--	--	--	100.0	100.0	--	--	--	--
Van.ex -> Van	--	--	--	--	--	--	100.0	100.0	--	--
4HB.ex -> 4HB	--	--	--	--	--	--	--	--	100.0	100.0
Suc.ex -> Suc	100.0	100.0	--	--	--	--	--	--	--	--
Fer -> Vani + AcCoA	--	--	100.0	100.0	--	--	--	--	--	--
Vani -> Van + NADH	--	--	100.0	100.0	--	--	--	--	--	--
Van + NADH -> PCA + HCHO	--	--	100.0	100.0	--	--	100.0	100.0	--	--
Cou + ATP -> 4HBA + AcCoA	--	--	--	--	100.0	100.0	--	--	--	--
4HBA -> 4HB + NADH	--	--	--	--	100.0	100.0	--	--	--	--
4HB + NADPH + O2 -> PCA	--	--	--	--	100.0	100.0	--	--	100.0	100.0
PCA + O2 -> BKA + CO2	--	--	100.0	100.0	100.0	100.0	100.0	100.0	92.4	92.5
BKA -> AcCoA + Suc	--	--	100.0	100.0	100.0	100.0	100.0	100.0	92.4	92.5
Suc <-> Fum + UQH2	114.8	119.1	257.1	239.7	308.9	246.7	216.0	157.2	204.3	168.3
Fum <-> Mal	115.9	124.8	260.5	253.6	310.3	259.0	219.1	167.3	207.0	176.0
Mal <-> OAA + UQH2	31.4	64.7	88.4	213.8	155.5	223.8	91.8	137.7	92.8	137.4
OAA + AcCoA -> Cit	23.8	25.7	171.6	155.7	217.9	160.9	124.3	68.8	119.1	84.7
Cit <-> ICit	23.8	25.7	171.6	155.7	217.9	160.9	124.3	68.8	119.1	84.7
ICit -> AKG + CO2 + NADPH	23.8	25.7	137.9	80.8	195.3	118.1	115.0	68.8	116.6	84.7
AKG -> 0.5*SucCoA + 0.5*SucCoA + CO2 + NADH	15.5	19.0	124.8	64.5	187.2	103.6	107.5	57.0	110.0	75.7
SucCoA -> Suc + ATP	13.7	17.9	121.4	61.8	185.1	101.3	105.6	55.0	108.4	74.2
ICit -> 0.5*Glyox + 0.5*Glyox + 0.5*Suc + 0.5*Suc	0.0	0.0	33.6	74.9	22.6	42.8	9.3	0.0	2.5	0.0
Glyox + AcCoA -> Mal	0.0	0.0	33.6	0.0	22.6	0.0	9.3	0.0	2.5	0.0
Pyr + CO2 + ATP -> OAA	5.3	0.0	104.4	0.0	70.2	0.0	40.4	0.0	36.2	0.0
OAA -> Pyr + CO2	0.0	0.0	0.0	0.0	0.0	0.0	0.0	0.0	0.0	0.0
PEP -> OAA	0.0	0.0	0.0	0.0	0.0	0.0	0.0	0.0	0.0	0.0
OAA + ATP -> PEP	0.0	27.2	0.0	29.0	0.0	37.3	0.0	48.0	0.0	36.6
Mal <-> Pyr + CO2 + NADPH	83.5	60.1	206.2	39.9	176.4	35.2	136.5	29.5	116.7	38.7
Pyr -> AcCoA + CO2 + NADH	45.5	43.8	37.4	0.0	65.2	0.0	56.3	0.8	49.0	16.7
PEP <-> Pyr + ATP	-20.5	0.0	-33.7	0.0	-23.3	0.0	-21.5	0.0	-18.6	0.0
PEP <-> 3PG	15.5	13.0	24.7	-5.6	17.7	6.7	16.3	23.0	14.1	17.5
3PG + ATP + NADPH <-> GAP	8.5	13.0	15.6	-5.6	9.7	6.7	8.9	23.0	7.8	0.0
GAP <-> DHAP	3.1	5.6	5.7	-23.9	3.6	-9.4	3.3	9.8	2.9	7.5
DHAP + GAP <-> FBP	3.1	4.7	5.7	11.5	3.6	10.2	3.3	8.3	2.9	6.4
FBP <-> F6P	3.1	4.7	5.7	11.5	3.6	10.2	3.3	8.3	2.9	6.4
F6P <-> G6P	1.1	0.0	2.0	0.0	1.2	0.0	1.1	0.0	1.0	0.0
S7P + GAP <-> E4P + F6P	0.4	1.1	0.7	2.7	0.5	2.3	0.4	1.9	0.4	1.5
R5P + X5P <-> S7P + GAP	0.4	-1.0	0.7	-2.4	0.5	-2.1	0.4	-1.7	0.4	-1.3
E4P + X5P <-> F6P + GAP	-2.1	-3.2	-3.8	-7.9	-2.3	-7.0	-2.2	-5.7	-1.9	-4.4
X5P <-> R5P	1.7	4.1	3.0	10.0	1.9	8.8	1.7	7.2	1.5	5.5
PCA -> PCA.ex	0.0	0.0	0.0	0.0	0.0	0.0	0.0	0.0	7.6	7.5
Biomass	6.1	5.3	11.2	13.0	7.0	11.5	6.4	9.4	5.6	7.2
